# Prior-guided Individualized Thalamic Parcellation based on Local Diffusion Characteristics using Deep Learning

**DOI:** 10.1101/2022.07.19.500596

**Authors:** Chaohong Gao, Xia Wu, Yaping Wang, Gang Li, Congying Chu, Kristoffer Hougaard Madsen, Lingzhong Fan

## Abstract

As a gateway for projections entering and exiting the cerebral cortex, the human thalamus processes information from sensory to cognition relevant to various neuropsychiatric disorders. It is composed of dozens of nuclei, which have been difficult to identify with clinical MR sequences. However, delineating thalamic nuclei accurately at an individual level is essential for precise neuromodulation treatment. Here, we not only identified the fine-grained thalamic nuclei using local diffusion properties in vivo but also employed a deep learning strategy to achieve highly reproducible individual-level parcellation. Using High-quality diffusion MRI (dMRI), we first constructed a fine-grained group thalamus atlas based on thalamic local diffusion features. Then, the high-probability core area of the group thalamus atlas was wrapped into the native space as prior guidance for individualized thalamus construction. Finally, we trained the semi-supervised multiple classification models to accurately construct the individualized thalamus atlas with single-subject local diffusion characteristics. Compared to group atlas registration and single-subject clustering strategies, our individualized thalamus atlas combines population commonality and individual specificity and is superior in depicting the individual thalamic nuclei boundaries. Besides, our atlas provides a more conspicuous capacity to capture the individual specificity of thalamic nuclei. Through the evaluation by 3.0T\7.0T and test-retest dMRI datasets, the proposed high-probability group prior guided individualized thalamus construction pipeline is robust and repeatable in different magnetic field strengths and scanning batches. In addition, the individual parcellation of the thalamic nuclei has a good correspondence with the histological atlas and captured both higher group consistency and inter-subjects variations, which could be a valuable solution for precision clinical treatment.
