## Supplementary material for "Prior-guided Individualized Thalamic Parcellation based on Local Diffusion Characteristics using Deep Learning": Supplementary sheet 1 subject information.xlsx

### Sheet: HCP_Unrelated_100
subject	gender	age
100307	F	27
100408	M	33
101107	M	22
101309	M	29
101915	F	35
103111	M	30
103414	F	25
103818	F	32
105014	F	29
105115	M	31
106016	F	33
108828	M	32
110411	M	31
111312	F	31
111716	F	32
113619	F	34
113922	M	32
114419	M	33
115320	F	34
116524	M	27
117122	F	30
118528	F	29
118730	M	23
118932	M	26
120111	F	28
122317	M	31
122620	M	26
123117	M	29
123925	F	26
124422	F	31
125525	F	34
126325	F	28
127630	F	25
127933	M	32
128127	F	27
128632	F	32
129028	M	30
130013	M	26
130316	F	27
131217	F	29
131722	F	28
133019	F	26
133928	M	27
135225	F	22
135932	F	30
136833	M	33
138534	M	25
139637	F	35
140925	F	25
144832	F	22
146432	M	34
147737	F	34
148335	F	31
148840	F	23
149337	M	33
149539	M	24
149741	M	27
151223	F	26
151526	M	28
151627	F	30
153025	F	22
154734	M	34
156637	M	31
159340	M	29
160123	M	32
161731	F	35
162733	F	26
163129	M	28
176542	F	28
178950	M	34
188347	F	28
189450	M	23
190031	F	27
192540	F	28
196750	F	26
198451	M	26
199655	M	32
201111	M	29
208226	F	24
211417	M	36
211720	M	32
212318	F	34
214423	M	23
221319	F	28
239944	F	32
245333	F	31
280739	F	32
298051	F	31
366446	M	24
397760	M	31
414229	M	33
499566	F	28
654754	F	34
672756	M	33
751348	M	26
756055	M	25
792564	F	31
856766	F	33
857263	M	22
899885	F	31

### Sheet: HCP_3T_7T_100
subject	gender	age
100610	M	27
102816	F	30
104416	F	31
105923	F	33
111514	M	32
114823	F	33
115017	F	32
115825	M	23
126426	F	34
130518	F	32
134627	M	27
134829	F	35
135124	F	31
140117	F	27
144226	F	31
145834	F	26
146735	F	34
146937	F	32
148133	F	26
155938	M	27
156334	F	27
164131	M	28
164636	M	24
165436	M	27
167440	F	30
169040	M	23
169747	F	29
171633	M	28
175237	F	31
177140	F	32
177746	F	30
178647	F	35
180533	F	31
182436	F	35
185442	M	22
187345	F	31
191841	F	26
192439	F	34
192641	F	34
193845	M	24
195041	F	31
196144	F	31
197348	F	30
198653	M	23
200210	M	26
200311	M	34
200614	F	32
201515	M	26
204521	F	31
205220	F	30
209228	F	29
212419	F	29
214019	F	31
214524	M	24
246133	F	28
249947	F	32
251833	M	32
257845	M	26
263436	F	32
283543	M	25
318637	M	27
320826	F	32
330324	M	27
346137	M	29
352738	M	34
360030	F	32
365343	F	29
381038	F	30
385046	M	28
389357	F	28
393247	F	33
395756	F	35
401422	F	32
406836	F	31
412528	F	33
429040	F	34
436845	F	26
463040	F	31
467351	M	31
525541	F	30
541943	F	28
547046	F	28
550439	M	23
562345	F	32
572045	F	33
573249	M	30
581450	M	23
585256	F	35
601127	M	22
617748	F	30
627549	F	33
638049	F	32
644246	F	35
654552	F	31
671855	M	27
680957	F	30
706040	F	23
724446	M	24
725751	M	29
732243	F	32

### Sheet: HCP_test_retest_30
subject	gender	age
105923	F	33
114823	F	33
130518	F	32
135528	F	26
139839	M	26
143325	F	32
144226	F	31
172332	F	30
175439	F	34
177746	F	30
185442	M	22
187547	F	32
192439	F	34
194140	F	30
195041	F	31
200109	F	32
200614	F	32
204521	F	31
250427	F	35
287248	F	30
341834	M	26
433839	M	27
562345	F	32
599671	M	27
601127	M	22
627549	F	33
660951	F	30
783462	M	24
859671	F	31
877168	F	31
