## Supplementary material for "Prior-guided Individualized Thalamic Parcellation based on Local Diffusion Characteristics using Deep Learning": Supplementary sheet 2 group thalamus atlas validation indexes.xlsx

### Sheet: Dice_left
	2 clusters	3 clusters	4 clusters	5 clusters	6 clusters	7 clusters	8 clusters	9 clusters	10 clusters	11 clusters	12 clusters	13 clusters	14 clusters	15 clusters	16 clusters	17 clusters	18 clusters	19 clusters	20 clusters	21 clusters	22 clusters	23 clusters	24 clusters	25 clusters	26 clusters	27 clusters	28 clusters
1	0.922221	0.889504	0.885804	0.659537	0.842488	0.863653	0.861628	0.813248	0.721911	0.8119	0.802161	0.690262	0.778713	0.652579	0.628633	0.55119	0.619827	0.700549	0.572077	0.621579	0.602048	0.702906	0.723252	0.675055	0.716931	0.658223	0.698164
2	0.920435	0.854227	0.86491	0.81175	0.828086	0.838798	0.812897	0.740849	0.712547	0.618983	0.797661	0.793961	0.744222	0.636553	0.674538	0.677477	0.616435	0.662016	0.663885	0.582042	0.672443	0.664611	0.678676	0.71865	0.63142	0.669077	0.625313
3	0.906513	0.822122	0.882094	0.688135	0.835764	0.821735	0.828205	0.773521	0.622222	0.798702	0.79716	0.673831	0.80481	0.670912	0.576164	0.754054	0.717974	0.701935	0.764727	0.664524	0.701045	0.647696	0.707288	0.626091	0.678324	0.678584	0.70902
4	0.909279	0.891792	0.87771	0.730219	0.838665	0.84954	0.845426	0.814394	0.591379	0.805805	0.82722	0.788949	0.77319	0.70957	0.685796	0.689903	0.71075	0.661646	0.751234	0.695403	0.639945	0.661195	0.756712	0.723486	0.688334	0.646375	0.653765
5	0.918683	0.871881	0.875263	0.78544	0.839336	0.846151	0.782738	0.794647	0.812968	0.82821	0.768369	0.802757	0.767975	0.742377	0.751019	0.800756	0.774484	0.748621	0.778637	0.764098	0.675755	0.667325	0.671051	0.684029	0.684558	0.684189	0.689573
6	0.90259	0.872297	0.756883	0.756569	0.802752	0.736958	0.731854	0.578528	0.743291	0.71736	0.687791	0.700143	0.700002	0.677341	0.557446	0.541757	0.551161	0.615385	0.518101	0.486034	0.54198	0.545794	0.550044	0.582928	0.555521	0.52972	0.611572
7	0.933154	0.906735	0.876255	0.623503	0.871576	0.836812	0.784439	0.78076	0.834884	0.822147	0.849993	0.833933	0.823196	0.666816	0.801567	0.671951	0.727041	0.743921	0.714929	0.74789	0.721746	0.683885	0.599002	0.677041	0.737958	0.717446	0.655578
8	0.925513	0.854046	0.794487	0.868201	0.806929	0.626487	0.82147	0.776893	0.586024	0.715475	0.718854	0.591075	0.777059	0.768766	0.65666	0.678674	0.623229	0.72076	0.738994	0.687265	0.70051	0.66934	0.684198	0.680623	0.656993	0.647145	0.718868
9	0.931664	0.87511	0.801824	0.833548	0.712421	0.822332	0.613203	0.696042	0.748249	0.80233	0.612982	0.715257	0.823671	0.685444	0.583668	0.69182	0.780532	0.779511	0.684787	0.599461	0.544526	0.517926	0.587808	0.600856	0.703929	0.709963	0.639307
10	0.868905	0.678653	0.699303	0.749692	0.734053	0.717303	0.549492	0.518383	0.617275	0.620141	0.567975	0.468009	0.497776	0.479701	0.469976	0.488435	0.479506	0.508866	0.47062	0.502049	0.500999	0.480977	0.494766	0.480035	0.520003	0.498601	0.481701
11	0.924578	0.89277	0.844176	0.715078	0.856621	0.743475	0.846312	0.795229	0.570044	0.643881	0.793048	0.781286	0.723691	0.676501	0.766578	0.657022	0.620825	0.753177	0.763535	0.658243	0.683138	0.587835	0.626978	0.632563	0.611228	0.605799	0.611116
12	0.883706	0.818176	0.830607	0.756969	0.768881	0.810984	0.67236	0.745527	0.737793	0.716492	0.715008	0.723351	0.600257	0.510004	0.519876	0.590969	0.523068	0.610601	0.533666	0.531163	0.594071	0.576798	0.623627	0.638316	0.631027	0.564657	0.588295
13	0.923104	0.871046	0.86472	0.650045	0.847777	0.847035	0.727342	0.711565	0.69553	0.818211	0.783586	0.747766	0.742167	0.688668	0.757175	0.656023	0.64992	0.694836	0.746335	0.650559	0.738695	0.72364	0.697444	0.689718	0.681347	0.668468	0.6116
14	0.925634	0.890397	0.891851	0.855893	0.75194	0.850395	0.71443	0.585372	0.75759	0.554987	0.809978	0.765643	0.827354	0.700368	0.734187	0.665143	0.678193	0.738186	0.591356	0.650338	0.689172	0.713256	0.654927	0.57965	0.647092	0.618571	0.660631
15	0.921305	0.899924	0.866251	0.82351	0.857519	0.798756	0.839809	0.695019	0.650362	0.793269	0.835571	0.832186	0.750515	0.671279	0.778882	0.628535	0.696997	0.774708	0.785513	0.588521	0.669441	0.618846	0.611894	0.678882	0.686037	0.660162	0.6151
16	0.921477	0.874301	0.879795	0.831065	0.839713	0.882853	0.87349	0.80062	0.821785	0.825705	0.842944	0.832778	0.818146	0.714521	0.812822	0.818153	0.809485	0.809385	0.801396	0.765383	0.621458	0.699119	0.701911	0.683427	0.747317	0.688667	0.716536
17	0.923432	0.880167	0.769874	0.82845	0.826767	0.748208	0.690934	0.659173	0.641496	0.742443	0.734795	0.729268	0.661913	0.616856	0.579107	0.67331	0.692224	0.639692	0.613482	0.582332	0.540238	0.584631	0.599697	0.651222	0.57819	0.579834	0.607369
18	0.920943	0.86942	0.872242	0.842361	0.830305	0.843356	0.803516	0.815016	0.721596	0.828955	0.827973	0.805995	0.736149	0.762054	0.652598	0.675473	0.66051	0.751334	0.753089	0.721564	0.690828	0.674113	0.695446	0.697905	0.669009	0.615227	0.693618
19	0.930009	0.898017	0.890159	0.867639	0.839583	0.836807	0.792375	0.798755	0.763702	0.844148	0.850222	0.822699	0.831119	0.624997	0.631668	0.767841	0.797153	0.694845	0.736805	0.743252	0.714125	0.656904	0.703056	0.742206	0.740746	0.718745	0.705097
20	0.930572	0.878089	0.880529	0.848854	0.823587	0.844144	0.634565	0.628879	0.826708	0.803698	0.787921	0.736902	0.718569	0.733687	0.74079	0.771126	0.666976	0.700009	0.688336	0.623783	0.681177	0.749358	0.729717	0.67829	0.707164	0.648945	0.636868
21	0.926748	0.860856	0.850646	0.812677	0.826988	0.817204	0.576201	0.616782	0.655597	0.784916	0.663275	0.673789	0.701133	0.679381	0.692007	0.565244	0.669129	0.798249	0.707502	0.670524	0.59197	0.62637	0.633195	0.738505	0.642245	0.616532	0.638764
22	0.922418	0.895586	0.893473	0.613642	0.845118	0.827928	0.864811	0.812347	0.66751	0.809748	0.832047	0.832745	0.832846	0.754334	0.820002	0.656387	0.667216	0.77167	0.701392	0.647293	0.686614	0.663366	0.710712	0.74671	0.717879	0.685561	0.664578
23	0.925799	0.897792	0.837966	0.827497	0.856829	0.815476	0.839991	0.743384	0.743891	0.640416	0.808157	0.793334	0.774066	0.595784	0.694224	0.643787	0.710392	0.695615	0.684159	0.665515	0.551301	0.604999	0.679913	0.657046	0.67087	0.632406	0.591421
24	0.918143	0.760657	0.818553	0.783044	0.647873	0.793342	0.537936	0.636218	0.645605	0.780135	0.623024	0.566951	0.692472	0.590267	0.562634	0.480211	0.570995	0.685396	0.569134	0.655422	0.534756	0.640767	0.616638	0.674099	0.59199	0.645029	0.586878
25	0.904212	0.867176	0.855181	0.606295	0.795807	0.803833	0.775303	0.812509	0.665117	0.774063	0.795718	0.655473	0.776278	0.772314	0.65978	0.718719	0.707712	0.71824	0.733576	0.621106	0.692001	0.657066	0.700746	0.707643	0.701027	0.689655	0.613617
26	0.923346	0.912082	0.82865	0.864262	0.878078	0.843777	0.795567	0.652874	0.852691	0.849141	0.806869	0.846923	0.80317	0.657884	0.797772	0.730512	0.759103	0.736083	0.680309	0.75643	0.705045	0.68789	0.71967	0.736747	0.757833	0.687411	0.697122
27	0.926846	0.88651	0.843262	0.841887	0.845961	0.824497	0.802749	0.669556	0.716403	0.524832	0.738116	0.813703	0.814486	0.689464	0.775251	0.704771	0.680013	0.679613	0.699626	0.76354	0.722431	0.61731	0.702808	0.698065	0.652848	0.62737	0.62262
28	0.91563	0.850635	0.866433	0.843919	0.787156	0.834249	0.795393	0.764431	0.804854	0.830751	0.815065	0.76924	0.733833	0.764468	0.754711	0.684579	0.642042	0.677291	0.695504	0.659287	0.708801	0.65515	0.717537	0.650531	0.622645	0.612059	0.653355
29	0.925421	0.893696	0.870757	0.782178	0.818324	0.801717	0.729455	0.684736	0.621661	0.808098	0.823506	0.685503	0.803947	0.723595	0.670905	0.788263	0.658373	0.712679	0.788208	0.657856	0.747347	0.755293	0.745249	0.720937	0.751968	0.671542	0.673479
30	0.912452	0.845958	0.759097	0.830671	0.813981	0.771953	0.571481	0.604955	0.743149	0.755825	0.732153	0.659513	0.665824	0.667998	0.648815	0.625409	0.722476	0.644504	0.648543	0.60282	0.608685	0.574621	0.641637	0.678169	0.625321	0.584464	0.596701
31	0.932676	0.877774	0.894692	0.603027	0.874858	0.867756	0.88604	0.817864	0.669917	0.835466	0.831996	0.717531	0.812732	0.807222	0.780867	0.681629	0.572755	0.794854	0.817269	0.677631	0.68936	0.710931	0.732287	0.675031	0.721081	0.679077	0.697661
32	0.924189	0.906244	0.861135	0.864899	0.844196	0.829716	0.76122	0.645684	0.844413	0.784497	0.830534	0.779806	0.726347	0.589902	0.7567	0.634575	0.619846	0.658335	0.600693	0.607139	0.686293	0.634981	0.610521	0.687896	0.686357	0.691597	0.641782
33	0.933668	0.908805	0.883433	0.848464	0.84296	0.87559	0.83765	0.845626	0.699756	0.839413	0.82874	0.847171	0.850853	0.717008	0.823417	0.722002	0.813462	0.827928	0.789893	0.713376	0.720215	0.690313	0.651136	0.731901	0.701718	0.683013	0.690222
34	0.933015	0.907671	0.839256	0.831745	0.856498	0.798671	0.845126	0.838906	0.627929	0.794886	0.801782	0.725064	0.806464	0.814351	0.829807	0.698628	0.59952	0.709038	0.773428	0.677768	0.689498	0.638488	0.632654	0.652935	0.671083	0.600579	0.65384
35	0.928099	0.873286	0.896618	0.678473	0.80505	0.858755	0.705515	0.775421	0.649995	0.833879	0.833692	0.795836	0.819137	0.718964	0.646798	0.645957	0.725115	0.765403	0.688202	0.693187	0.712838	0.629434	0.654452	0.650256	0.680304	0.627526	0.633314
36	0.867698	0.714552	0.81981	0.749916	0.654538	0.773203	0.551385	0.638937	0.668984	0.684771	0.611222	0.603391	0.651626	0.649371	0.547192	0.613435	0.555823	0.559211	0.518614	0.503415	0.478455	0.502222	0.582373	0.522632	0.555138	0.517857	0.540733
37	0.93206	0.897847	0.904984	0.882352	0.87834	0.837257	0.881038	0.79316	0.816344	0.86886	0.820093	0.804801	0.823191	0.768887	0.720582	0.700831	0.753357	0.720649	0.700059	0.731513	0.738708	0.685682	0.734854	0.686695	0.777335	0.708955	0.689911
38	0.9265	0.882555	0.852569	0.852627	0.803022	0.816751	0.663751	0.565537	0.81765	0.589053	0.788749	0.762652	0.735307	0.708106	0.634726	0.657383	0.769861	0.733404	0.656585	0.661456	0.679487	0.683919	0.659041	0.711047	0.65536	0.645583	0.687996
39	0.934802	0.861283	0.872143	0.824937	0.748433	0.815238	0.718391	0.63571	0.638941	0.795169	0.64212	0.674795	0.811833	0.682604	0.688483	0.724465	0.767146	0.777079	0.791389	0.729647	0.723646	0.671128	0.724902	0.671881	0.647802	0.683445	0.675054
40	0.918049	0.880598	0.830972	0.802725	0.866294	0.824683	0.664901	0.68094	0.717555	0.813545	0.646846	0.734309	0.816417	0.715137	0.678737	0.661085	0.776068	0.731219	0.744777	0.742837	0.595724	0.626713	0.672737	0.715304	0.68403	0.727248	0.698004
41	0.928293	0.898268	0.889855	0.822623	0.855587	0.868271	0.84555	0.779552	0.786983	0.60659	0.826286	0.814808	0.59297	0.6679	0.712112	0.727247	0.634221	0.722471	0.738834	0.649553	0.739215	0.670872	0.664554	0.588494	0.68016	0.651788	0.625828
42	0.926608	0.895151	0.88783	0.799783	0.785735	0.836068	0.857426	0.731527	0.837864	0.760925	0.846725	0.832523	0.669044	0.733489	0.707385	0.647528	0.596559	0.639851	0.676373	0.722988	0.706039	0.659653	0.674009	0.678166	0.712837	0.624213	0.561103
43	0.921751	0.880991	0.897176	0.668028	0.821984	0.808674	0.831338	0.800399	0.577105	0.853789	0.844209	0.750983	0.776496	0.678912	0.800415	0.651542	0.733403	0.802473	0.673529	0.773604	0.755022	0.689845	0.77542	0.717234	0.741998	0.660781	0.668427
44	0.93286	0.895902	0.895333	0.83368	0.830786	0.871084	0.623423	0.633106	0.648294	0.856725	0.774303	0.665115	0.746878	0.668299	0.647415	0.779276	0.815047	0.706043	0.77035	0.72991	0.768085	0.64837	0.715439	0.788718	0.698494	0.707867	0.664018
45	0.926736	0.900158	0.898204	0.636641	0.851022	0.851911	0.719011	0.698537	0.756404	0.829383	0.824365	0.752744	0.826778	0.752588	0.817726	0.650483	0.711912	0.765298	0.764981	0.740859	0.730018	0.649541	0.644819	0.639266	0.688444	0.703072	0.703507
46	0.926443	0.744812	0.893313	0.733798	0.764215	0.844171	0.806232	0.775359	0.611637	0.77584	0.805775	0.782663	0.782599	0.696037	0.647023	0.710749	0.677913	0.714473	0.689192	0.680983	0.672326	0.69353	0.733601	0.690229	0.704678	0.653074	0.691681
47	0.930896	0.898274	0.895613	0.865262	0.845223	0.876427	0.848964	0.766677	0.709272	0.839688	0.828979	0.790991	0.850761	0.814116	0.800982	0.766623	0.737211	0.762412	0.707834	0.713977	0.654312	0.678748	0.759531	0.731895	0.754585	0.72271	0.638805
48	0.915456	0.859717	0.859521	0.837154	0.859361	0.858934	0.723139	0.794756	0.64181	0.83725	0.805089	0.816208	0.822826	0.689063	0.718479	0.714191	0.67322	0.735104	0.72249	0.742527	0.683958	0.627627	0.635174	0.745419	0.721226	0.705247	0.686094
49	0.929124	0.880346	0.882943	0.841449	0.856194	0.853528	0.762669	0.665712	0.773721	0.822384	0.839778	0.789913	0.702252	0.647572	0.754438	0.791898	0.797155	0.695467	0.702914	0.635875	0.647217	0.742651	0.66725	0.7229	0.657649	0.665108	0.61254
50	0.914506	0.859167	0.860019	0.770762	0.837802	0.824788	0.823692	0.778531	0.735785	0.616602	0.752378	0.791527	0.707371	0.613421	0.691414	0.574364	0.570697	0.731419	0.717314	0.610331	0.64942	0.62205	0.636816	0.680811	0.65293	0.626975	0.594819
51	0.933374	0.862987	0.898968	0.84122	0.807917	0.894428	0.834659	0.815124	0.711038	0.859198	0.863906	0.821197	0.831338	0.704137	0.608532	0.6719	0.662346	0.8044	0.725204	0.672057	0.62977	0.634487	0.792671	0.745208	0.70486	0.69545	0.665995
52	0.925658	0.879636	0.832068	0.592766	0.847692	0.861703	0.845083	0.819605	0.632997	0.849597	0.840164	0.752621	0.798289	0.756429	0.773472	0.681769	0.803754	0.822429	0.765654	0.751643	0.777482	0.672959	0.679983	0.745379	0.706554	0.671945	0.627345
53	0.92073	0.880198	0.873855	0.689938	0.843197	0.867867	0.83191	0.742431	0.683021	0.820335	0.803938	0.770317	0.781383	0.7039	0.738991	0.652527	0.661163	0.671956	0.577863	0.614161	0.70037	0.698041	0.728045	0.744569	0.722315	0.627449	0.682722
54	0.914696	0.899101	0.84536	0.618155	0.785168	0.688043	0.797422	0.582322	0.586344	0.731114	0.777473	0.720298	0.795968	0.74368	0.750041	0.654714	0.550686	0.656455	0.624369	0.658367	0.605354	0.577347	0.606958	0.621955	0.624897	0.663396	0.648386
55	0.937217	0.909281	0.890764	0.739174	0.831243	0.867796	0.823579	0.818347	0.821115	0.835011	0.829688	0.779942	0.73298	0.661297	0.633861	0.696788	0.801222	0.76199	0.619107	0.710643	0.669844	0.698869	0.722127	0.735289	0.716404	0.662048	0.699753
56	0.930761	0.899943	0.853414	0.844033	0.843392	0.830294	0.832153	0.63014	0.804069	0.625303	0.802722	0.785431	0.748301	0.636785	0.714103	0.686538	0.662374	0.675805	0.639983	0.571679	0.687861	0.613287	0.672468	0.675087	0.677297	0.661109	0.634518
57	0.888708	0.861936	0.846206	0.625602	0.716657	0.828637	0.659787	0.589226	0.723725	0.655768	0.799226	0.718445	0.609675	0.526386	0.615097	0.642922	0.634766	0.639148	0.622601	0.58017	0.604704	0.615347	0.63924	0.654782	0.674551	0.581125	0.595912
58	0.921294	0.899495	0.892381	0.641011	0.837543	0.852496	0.866715	0.823183	0.647525	0.806233	0.832971	0.795617	0.792615	0.632501	0.72945	0.64097	0.705602	0.760877	0.75551	0.635502	0.644601	0.697713	0.704199	0.686932	0.682443	0.599843	0.57923
59	0.909532	0.836756	0.840183	0.842795	0.74486	0.829734	0.766268	0.775878	0.719042	0.790695	0.799179	0.627586	0.802763	0.684404	0.65688	0.697957	0.672453	0.728999	0.732979	0.741134	0.678008	0.640274	0.613284	0.65828	0.67445	0.627977	0.669514
60	0.918949	0.888608	0.865708	0.795407	0.752172	0.828932	0.780712	0.611313	0.765093	0.718944	0.776867	0.636109	0.780449	0.716266	0.734738	0.572869	0.569152	0.673166	0.70458	0.648684	0.603821	0.634482	0.623644	0.601043	0.688041	0.724502	0.659226
61	0.928228	0.9092	0.86849	0.842041	0.80333	0.854588	0.660048	0.574687	0.636737	0.841558	0.858697	0.688878	0.839232	0.829702	0.820267	0.694809	0.695084	0.703668	0.749265	0.773305	0.697515	0.664051	0.65726	0.626596	0.670816	0.639262	0.653492
62	0.931526	0.907695	0.912466	0.721356	0.834739	0.85245	0.561074	0.795971	0.690607	0.843699	0.842869	0.839482	0.82404	0.701269	0.699259	0.648346	0.710485	0.802226	0.731468	0.647909	0.705435	0.702231	0.77492	0.800854	0.744493	0.653029	0.654355
63	0.925358	0.899935	0.810033	0.847738	0.842673	0.799515	0.817549	0.644018	0.77668	0.761096	0.706437	0.744265	0.757764	0.61586	0.617169	0.604715	0.77181	0.708496	0.620244	0.611345	0.599006	0.612454	0.65723	0.74303	0.690891	0.652099	0.58946
64	0.931894	0.912848	0.890565	0.694696	0.849918	0.855114	0.842444	0.809467	0.600853	0.819559	0.818026	0.811176	0.832692	0.69891	0.620472	0.58861	0.686093	0.790104	0.720019	0.700149	0.680615	0.656163	0.720945	0.738013	0.740715	0.674705	0.6734
65	0.926081	0.890931	0.879254	0.847678	0.849499	0.818256	0.856046	0.782481	0.787721	0.645858	0.83928	0.776247	0.724646	0.658507	0.730479	0.693082	0.610712	0.667296	0.684527	0.655737	0.577281	0.601094	0.607361	0.6642	0.626145	0.678752	0.653153
66	0.928269	0.850348	0.847479	0.823755	0.832099	0.804444	0.808733	0.833852	0.521932	0.707952	0.733793	0.660864	0.816654	0.756022	0.674498	0.639566	0.661058	0.72846	0.720917	0.709614	0.706283	0.601175	0.594907	0.667952	0.649637	0.588975	0.67099
67	0.911683	0.900275	0.878621	0.659704	0.863667	0.858138	0.839704	0.704938	0.750946	0.829797	0.829133	0.835734	0.805785	0.726435	0.77366	0.697723	0.709848	0.787453	0.79513	0.776167	0.689126	0.658018	0.595232	0.618573	0.702591	0.684205	0.655244
68	0.917265	0.857067	0.867944	0.865617	0.851433	0.855169	0.841643	0.801423	0.67921	0.817716	0.786944	0.720625	0.821993	0.72938	0.798156	0.67361	0.699741	0.765126	0.745519	0.716556	0.696241	0.626446	0.627615	0.608702	0.718332	0.636925	0.624909
69	0.922053	0.890192	0.871041	0.722161	0.827967	0.831761	0.834135	0.810357	0.650391	0.779271	0.793888	0.787916	0.735667	0.664786	0.791828	0.665417	0.601629	0.770823	0.704225	0.700624	0.722707	0.626063	0.603833	0.629472	0.667282	0.657978	0.648299
70	0.903471	0.863835	0.853764	0.766622	0.725967	0.824399	0.798085	0.710644	0.649306	0.605221	0.790096	0.76586	0.716616	0.620652	0.575269	0.627192	0.58553	0.645339	0.578458	0.608616	0.58506	0.604931	0.649814	0.639967	0.698937	0.672846	0.599252
71	0.928172	0.87807	0.85559	0.835681	0.829633	0.822125	0.768946	0.724569	0.822225	0.834083	0.782497	0.672923	0.801034	0.670054	0.761254	0.686859	0.771458	0.690669	0.730101	0.674797	0.744757	0.676181	0.67549	0.759037	0.639966	0.627909	0.611245
72	0.929333	0.816362	0.889787	0.637804	0.81305	0.843744	0.869508	0.792616	0.672186	0.826669	0.829356	0.818115	0.819519	0.702092	0.569761	0.672447	0.708988	0.713103	0.623371	0.65616	0.668185	0.617996	0.704414	0.718317	0.730385	0.639098	0.664895
73	0.926294	0.90726	0.890643	0.858959	0.866155	0.869982	0.610906	0.794276	0.819221	0.846103	0.832774	0.777969	0.835431	0.791471	0.804122	0.768023	0.717682	0.710055	0.717099	0.747515	0.787968	0.710294	0.701147	0.757302	0.732348	0.713355	0.712844
74	0.908691	0.802052	0.828426	0.789581	0.743345	0.75509	0.833908	0.726154	0.567981	0.743884	0.733423	0.595632	0.696988	0.652623	0.576727	0.666232	0.601893	0.646739	0.748758	0.682204	0.646297	0.622269	0.662304	0.689341	0.64897	0.648738	0.648093
75	0.934643	0.888225	0.837243	0.84411	0.728843	0.821309	0.604122	0.614557	0.72943	0.83406	0.693494	0.765582	0.811826	0.722529	0.610893	0.662614	0.608292	0.775464	0.702522	0.711585	0.599142	0.626232	0.633286	0.675173	0.718938	0.751612	0.690698
76	0.930886	0.916845	0.869693	0.854768	0.890704	0.863976	0.864692	0.756067	0.72901	0.608984	0.837815	0.771685	0.834393	0.6135	0.799468	0.679837	0.795606	0.819083	0.689722	0.675971	0.640356	0.677871	0.652765	0.640227	0.734188	0.705415	0.673497
77	0.919247	0.886246	0.883229	0.798704	0.843359	0.78961	0.839888	0.753208	0.600276	0.591154	0.811681	0.794333	0.764228	0.626343	0.783509	0.678905	0.620596	0.723576	0.697444	0.673693	0.662131	0.63094	0.565067	0.564732	0.611444	0.712993	0.663891
78	0.924946	0.866263	0.88142	0.864187	0.86858	0.880402	0.777271	0.810214	0.760183	0.866671	0.86471	0.817649	0.837396	0.702235	0.809661	0.754941	0.682257	0.604665	0.681484	0.68793	0.791782	0.752792	0.732634	0.715754	0.735422	0.700399	0.620149
79	0.918443	0.892149	0.856481	0.853712	0.860609	0.838641	0.819726	0.720775	0.838656	0.622599	0.832484	0.776356	0.682115	0.651068	0.755586	0.740153	0.711394	0.666023	0.690578	0.696977	0.737621	0.71747	0.721527	0.699318	0.723293	0.701892	0.720912
80	0.935609	0.824843	0.894064	0.88689	0.879664	0.879716	0.863176	0.837136	0.60552	0.855468	0.852501	0.667392	0.81007	0.705516	0.750154	0.703852	0.698591	0.780888	0.709294	0.691857	0.689487	0.665976	0.634004	0.638341	0.723591	0.654663	0.698607
81	0.907631	0.784389	0.773617	0.756601	0.676205	0.802613	0.77802	0.539032	0.644983	0.660363	0.639033	0.678877	0.6098	0.614888	0.594204	0.562867	0.596249	0.649354	0.585561	0.522345	0.575504	0.621114	0.569103	0.580835	0.614808	0.585253	0.532241
82	0.910811	0.859142	0.879407	0.684222	0.864097	0.841716	0.792162	0.689936	0.801418	0.837172	0.82756	0.799415	0.719192	0.732416	0.78947	0.797763	0.771513	0.673867	0.714824	0.71567	0.759274	0.756215	0.703094	0.737192	0.712883	0.667164	0.671362
83	0.927411	0.876651	0.881337	0.830324	0.709174	0.833358	0.832722	0.677708	0.727648	0.790567	0.803333	0.574739	0.617232	0.623571	0.567225	0.714405	0.542588	0.566326	0.591023	0.628049	0.606476	0.672401	0.697687	0.617225	0.524998	0.570102	0.576213
84	0.925859	0.887476	0.83378	0.839391	0.636836	0.770544	0.848583	0.806421	0.634978	0.746403	0.770499	0.694764	0.743892	0.681286	0.782765	0.69862	0.627609	0.638668	0.749753	0.666329	0.639167	0.665158	0.621866	0.565396	0.5814	0.620487	0.602484
85	0.912459	0.878072	0.80646	0.687892	0.843746	0.820733	0.682968	0.638778	0.781415	0.63015	0.621773	0.789459	0.768773	0.629763	0.684985	0.616663	0.606256	0.665797	0.641472	0.58771	0.577422	0.555105	0.597031	0.583572	0.647968	0.611533	0.576199
86	0.928818	0.911901	0.798164	0.855927	0.861673	0.852937	0.675083	0.671814	0.821124	0.822229	0.799881	0.776528	0.826722	0.720152	0.759417	0.801694	0.727839	0.726283	0.691824	0.741028	0.744835	0.659725	0.695503	0.742795	0.709409	0.698515	0.737566
87	0.930672	0.912758	0.870737	0.879311	0.844567	0.841315	0.85667	0.778946	0.779173	0.836411	0.822903	0.742567	0.827607	0.717418	0.795986	0.740033	0.811417	0.812591	0.75934	0.666049	0.796977	0.670678	0.691317	0.723179	0.743042	0.681643	0.757273
88	0.902723	0.853478	0.836436	0.802027	0.816689	0.805707	0.776055	0.607313	0.788012	0.764124	0.762614	0.724533	0.568924	0.587338	0.580873	0.721181	0.689215	0.611944	0.649285	0.653267	0.672997	0.652535	0.682296	0.668801	0.643505	0.605907	0.681673
89	0.932775	0.911162	0.848035	0.778682	0.847706	0.833788	0.865201	0.597743	0.705641	0.569174	0.782814	0.794471	0.855253	0.748756	0.8369	0.718106	0.692881	0.749608	0.824621	0.76297	0.759483	0.644161	0.685979	0.750971	0.727471	0.657696	0.641933
90	0.90202	0.864397	0.759167	0.813935	0.816664	0.772336	0.698972	0.689238	0.717896	0.698248	0.658987	0.592522	0.724864	0.609071	0.457522	0.508109	0.559102	0.611581	0.521493	0.538044	0.556345	0.508724	0.538098	0.594798	0.5937	0.621412	0.564657
91	0.923184	0.889394	0.878309	0.865681	0.861366	0.867357	0.858724	0.757328	0.731737	0.571111	0.807195	0.825912	0.794462	0.674829	0.790852	0.674859	0.635433	0.759374	0.670309	0.685768	0.65487	0.614022	0.617815	0.664738	0.668398	0.668761	0.666049
92	0.924436	0.895386	0.890171	0.838123	0.86859	0.856044	0.770061	0.728347	0.774531	0.836788	0.827947	0.80877	0.733726	0.795903	0.713246	0.679349	0.676845	0.688194	0.565929	0.709046	0.603554	0.631605	0.706355	0.748203	0.69115	0.683502	0.707141
93	0.920822	0.866393	0.886453	0.782383	0.749645	0.825508	0.699017	0.570464	0.672846	0.801308	0.804243	0.694204	0.762699	0.735849	0.678409	0.768814	0.77484	0.706042	0.728348	0.688037	0.690029	0.77074	0.756583	0.719599	0.690517	0.687757	0.723788
94	0.920991	0.810208	0.884875	0.61064	0.77676	0.82635	0.726144	0.757795	0.696355	0.855197	0.81398	0.755938	0.799133	0.754776	0.604946	0.673418	0.605946	0.747304	0.736632	0.667186	0.660278	0.618074	0.654161	0.717233	0.726725	0.662268	0.695378
95	0.913995	0.911924	0.854707	0.824707	0.831333	0.823755	0.777214	0.69539	0.796078	0.757753	0.773212	0.726649	0.619276	0.616416	0.562704	0.657183	0.693852	0.6674	0.62092	0.570887	0.681253	0.638873	0.650849	0.700213	0.680197	0.653829	0.637549
96	0.933921	0.872026	0.897713	0.825018	0.845049	0.852864	0.841619	0.710094	0.758775	0.774523	0.816541	0.783827	0.755937	0.745262	0.772569	0.715048	0.597774	0.658608	0.697018	0.699187	0.687027	0.733022	0.641156	0.685673	0.713928	0.707678	0.689118
97	0.924629	0.883797	0.777511	0.869279	0.789641	0.749981	0.605637	0.619368	0.800732	0.567703	0.772574	0.742548	0.822028	0.686208	0.635122	0.512526	0.672714	0.742083	0.670833	0.604242	0.66822	0.644177	0.598546	0.601945	0.714113	0.638331	0.591058
98	0.887642	0.796655	0.807109	0.65785	0.748571	0.807352	0.59985	0.648533	0.638037	0.743148	0.607985	0.713278	0.568901	0.575189	0.502196	0.497254	0.579408	0.615297	0.622164	0.559053	0.533752	0.570119	0.673857	0.651231	0.67672	0.62659	0.60025
99	0.93691	0.873559	0.779539	0.845803	0.835626	0.800674	0.689988	0.647612	0.772392	0.667529	0.655919	0.753402	0.645671	0.567743	0.569157	0.685419	0.585311	0.664358	0.563296	0.545442	0.556521	0.655168	0.621333	0.667869	0.651565	0.582264	0.572153
100	0.917001	0.857488	0.793599	0.847855	0.799481	0.735312	0.630126	0.581776	0.792753	0.579486	0.729195	0.764246	0.799923	0.703885	0.691587	0.700853	0.651487	0.689854	0.62568	0.707632	0.613418	0.620917	0.621478	0.653195	0.690524	0.626372	0.652207

### Sheet: Dice_right
	2 clusters	3 clusters	4 clusters	5 clusters	6 clusters	7 clusters	8 clusters	9 clusters	10 clusters	11 clusters	12 clusters	13 clusters	14 clusters	15 clusters	16 clusters	17 clusters	18 clusters	19 clusters	20 clusters	21 clusters	22 clusters	23 clusters	24 clusters	25 clusters	26 clusters	27 clusters	28 clusters
1	0.921339	0.863693	0.893579	0.687414	0.830769	0.867013	0.841624	0.804775	0.761479	0.810778	0.852906	0.822381	0.786092	0.734307	0.597563	0.550391	0.689756	0.722385	0.621877	0.637	0.62608	0.64397	0.630001	0.638527	0.754673	0.723716	0.716131
2	0.926209	0.849742	0.844875	0.879119	0.685198	0.852211	0.787978	0.694232	0.77658	0.781518	0.772342	0.707546	0.794982	0.586438	0.660946	0.66409	0.649914	0.696434	0.659869	0.605628	0.688484	0.700257	0.660828	0.704614	0.775225	0.693987	0.683573
3	0.913042	0.860476	0.876543	0.737666	0.844038	0.840617	0.806677	0.754556	0.734747	0.765363	0.816102	0.675616	0.713856	0.675408	0.600026	0.724251	0.655334	0.712932	0.681685	0.668183	0.670394	0.594256	0.655691	0.650257	0.710747	0.635762	0.639198
4	0.920102	0.844383	0.86066	0.831607	0.727921	0.806846	0.747431	0.792817	0.747176	0.757965	0.82191	0.716524	0.71422	0.689036	0.590041	0.688814	0.647346	0.630658	0.694167	0.695188	0.646348	0.60603	0.680743	0.584946	0.67578	0.594926	0.635428
5	0.922453	0.88516	0.876574	0.76481	0.811276	0.842288	0.618343	0.83078	0.800958	0.782568	0.791037	0.754981	0.731333	0.79476	0.797281	0.617008	0.616421	0.749585	0.775676	0.720145	0.73729	0.699319	0.710393	0.630522	0.692447	0.625809	0.671873
6	0.910714	0.891921	0.861989	0.768529	0.79374	0.855918	0.778456	0.710998	0.715131	0.806954	0.796561	0.77339	0.715562	0.6225	0.687887	0.71932	0.618581	0.705485	0.685396	0.667602	0.653211	0.634432	0.624496	0.637298	0.69615	0.602633	0.562637
7	0.927713	0.915658	0.859682	0.875495	0.849045	0.873559	0.568706	0.787518	0.714359	0.843413	0.842344	0.839506	0.834578	0.775085	0.634744	0.584213	0.760129	0.793099	0.737191	0.690238	0.746723	0.709465	0.717488	0.6415	0.722152	0.73658	0.693667
8	0.928694	0.856182	0.826051	0.843122	0.829923	0.762421	0.69917	0.75615	0.64706	0.72117	0.767014	0.681489	0.792073	0.749767	0.610655	0.688328	0.654691	0.761692	0.672078	0.648048	0.66704	0.704622	0.70052	0.620342	0.684585	0.674569	0.694945
9	0.922318	0.881663	0.883058	0.78224	0.788699	0.877136	0.628882	0.838505	0.83809	0.836306	0.82146	0.837563	0.779559	0.677233	0.644933	0.554324	0.684977	0.740586	0.685505	0.629817	0.617635	0.637307	0.64337	0.668476	0.656824	0.614793	0.629943
10	0.920744	0.876102	0.804005	0.789007	0.574703	0.804434	0.64219	0.740113	0.585712	0.715421	0.663545	0.674915	0.610569	0.569066	0.554546	0.484953	0.57108	0.629908	0.618046	0.622016	0.560973	0.521308	0.598721	0.638896	0.60067	0.560497	0.533643
11	0.924272	0.885408	0.797808	0.866695	0.861062	0.750745	0.631675	0.797125	0.608583	0.780981	0.781978	0.69417	0.752111	0.714058	0.640749	0.684079	0.666295	0.629878	0.763095	0.677025	0.723863	0.649249	0.646974	0.591238	0.60908	0.61054	0.681007
12	0.878205	0.829167	0.792847	0.742008	0.75451	0.795763	0.670532	0.639289	0.617771	0.682525	0.646917	0.64417	0.530606	0.479931	0.494123	0.513254	0.501692	0.588293	0.508803	0.538233	0.494091	0.473193	0.562401	0.548142	0.514511	0.514975	0.493965
13	0.92793	0.884078	0.865002	0.706966	0.841731	0.82688	0.790891	0.700362	0.754494	0.793194	0.79662	0.757737	0.799697	0.753539	0.698076	0.731943	0.582894	0.574908	0.570911	0.654775	0.701652	0.645909	0.668339	0.65042	0.676152	0.615988	0.590373
14	0.926458	0.876579	0.896623	0.840525	0.678591	0.834662	0.71376	0.660854	0.741349	0.58884	0.803276	0.72517	0.638619	0.677387	0.705187	0.602539	0.762127	0.733721	0.660426	0.613194	0.658258	0.648319	0.659458	0.67603	0.617138	0.629679	0.679223
15	0.929763	0.903422	0.86593	0.871563	0.871074	0.869466	0.830503	0.81806	0.799285	0.818773	0.819723	0.727176	0.795371	0.775675	0.764749	0.69436	0.744829	0.771993	0.727081	0.645106	0.605846	0.655107	0.603867	0.685863	0.589594	0.607359	0.689327
16	0.927023	0.84056	0.866871	0.875243	0.86194	0.882133	0.805909	0.855714	0.7415	0.831392	0.80769	0.829853	0.775719	0.76743	0.756557	0.696462	0.789287	0.804982	0.737351	0.755369	0.729228	0.717181	0.692553	0.685523	0.731259	0.714261	0.628489
17	0.924013	0.861543	0.741929	0.780132	0.801072	0.754286	0.561854	0.680588	0.677101	0.724074	0.634015	0.591544	0.579731	0.516861	0.57777	0.651328	0.643222	0.63194	0.594255	0.664969	0.612522	0.57913	0.518235	0.602979	0.573744	0.55551	0.584909
18	0.920639	0.902031	0.889867	0.859035	0.844097	0.853498	0.596667	0.838315	0.695875	0.833665	0.813867	0.7428	0.832846	0.686652	0.708228	0.697662	0.662447	0.805722	0.784579	0.799434	0.748817	0.742582	0.710558	0.674113	0.683595	0.696081	0.678273
19	0.929978	0.866009	0.894556	0.855709	0.84561	0.869016	0.779899	0.831162	0.726363	0.834523	0.847456	0.741945	0.641652	0.667278	0.569768	0.725829	0.636558	0.785867	0.748491	0.749802	0.62046	0.73412	0.689723	0.712612	0.757027	0.687717	0.692966
20	0.93822	0.887863	0.866142	0.83709	0.804365	0.833369	0.678281	0.691069	0.790619	0.643794	0.789819	0.694044	0.731206	0.540845	0.682571	0.669444	0.641574	0.657463	0.624671	0.602367	0.693677	0.670806	0.713719	0.759493	0.630664	0.625475	0.70008
21	0.912152	0.881798	0.874528	0.845329	0.843072	0.823234	0.746134	0.805334	0.735686	0.686944	0.813217	0.727771	0.798635	0.673351	0.651488	0.616275	0.685584	0.693287	0.684674	0.733112	0.757334	0.72607	0.704132	0.748914	0.690501	0.660907	0.662154
22	0.923896	0.906545	0.89428	0.646027	0.816405	0.865045	0.849608	0.818786	0.786123	0.826402	0.841814	0.755994	0.802725	0.729923	0.624335	0.715897	0.703038	0.750619	0.640892	0.623322	0.682027	0.669511	0.656321	0.605122	0.660791	0.672104	0.607944
23	0.924925	0.887606	0.864054	0.813923	0.859365	0.865233	0.830556	0.637581	0.711936	0.791176	0.808429	0.789827	0.711135	0.63898	0.738262	0.709717	0.711689	0.747131	0.711474	0.745106	0.642871	0.640151	0.62016	0.655757	0.649664	0.617411	0.590229
24	0.927846	0.852724	0.893279	0.768894	0.866122	0.869929	0.830925	0.789303	0.715871	0.824963	0.834105	0.820674	0.59788	0.708004	0.589251	0.659705	0.683729	0.784434	0.697242	0.766584	0.719522	0.680938	0.656027	0.663055	0.709862	0.699712	0.644295
25	0.926938	0.860005	0.881421	0.847597	0.79806	0.851138	0.762069	0.823339	0.802594	0.825859	0.850336	0.763728	0.664726	0.784784	0.588864	0.764422	0.652305	0.684368	0.596162	0.660231	0.618776	0.650374	0.6914	0.72077	0.727282	0.718289	0.689454
26	0.924769	0.900166	0.854797	0.878215	0.876614	0.850283	0.612112	0.705218	0.703279	0.798489	0.783089	0.838917	0.791992	0.728287	0.720722	0.737129	0.647303	0.798115	0.693569	0.659053	0.684759	0.66967	0.622258	0.70363	0.732586	0.668521	0.656369
27	0.920026	0.856079	0.705847	0.853049	0.774433	0.807872	0.611048	0.656241	0.617678	0.57625	0.744861	0.651616	0.669395	0.666996	0.631838	0.648503	0.655244	0.636039	0.59265	0.592538	0.684106	0.659447	0.61814	0.692778	0.667871	0.616916	0.640248
28	0.923445	0.891142	0.866673	0.852155	0.822086	0.857868	0.811349	0.642115	0.715581	0.64518	0.835854	0.808236	0.729914	0.601878	0.699254	0.712695	0.633091	0.697296	0.724819	0.638889	0.666888	0.680822	0.693252	0.6994	0.701797	0.676067	0.651595
29	0.930513	0.881164	0.875908	0.846453	0.774726	0.851593	0.783418	0.816961	0.742888	0.82969	0.852021	0.674996	0.803572	0.646992	0.612989	0.628081	0.672443	0.738563	0.795456	0.749821	0.706615	0.697352	0.686273	0.719379	0.743644	0.685264	0.693913
30	0.922575	0.819117	0.716395	0.792152	0.692073	0.729481	0.617299	0.685001	0.689486	0.709251	0.626856	0.57106	0.558792	0.607218	0.550171	0.464588	0.554849	0.663653	0.561979	0.490152	0.501019	0.522397	0.49982	0.565879	0.573754	0.542817	0.579089
31	0.934296	0.902857	0.90578	0.841934	0.783958	0.880402	0.870033	0.842114	0.777453	0.84721	0.856521	0.831561	0.759621	0.681735	0.686221	0.713196	0.708914	0.656691	0.750688	0.744609	0.662806	0.675955	0.733944	0.741231	0.684403	0.671912	0.618099
32	0.924531	0.875271	0.759658	0.774295	0.797175	0.800658	0.632203	0.606553	0.672311	0.726172	0.700204	0.675967	0.646057	0.669614	0.542535	0.575042	0.592916	0.765235	0.694068	0.709029	0.680791	0.671112	0.598781	0.602969	0.600846	0.627367	0.641826
33	0.934028	0.897557	0.873372	0.8445	0.868767	0.858023	0.78204	0.824143	0.665661	0.773006	0.732815	0.809681	0.788328	0.764622	0.779508	0.625228	0.764157	0.763123	0.75579	0.770945	0.765858	0.708879	0.712574	0.627373	0.621034	0.704424	0.697965
34	0.930633	0.894932	0.834958	0.857101	0.842688	0.860798	0.61335	0.827762	0.640972	0.848911	0.850696	0.797606	0.835263	0.794094	0.598302	0.73445	0.734304	0.825835	0.806839	0.687609	0.673265	0.693618	0.673865	0.677097	0.704854	0.711562	0.68835
35	0.93296	0.837881	0.85794	0.76099	0.839203	0.853558	0.833593	0.754745	0.706261	0.768488	0.797664	0.786106	0.742275	0.77134	0.683237	0.69665	0.68306	0.790617	0.617372	0.66152	0.6713	0.653135	0.671148	0.641712	0.61745	0.634587	0.70181
36	0.896479	0.699592	0.832036	0.8205	0.667687	0.787699	0.565833	0.629124	0.604592	0.75692	0.627714	0.610207	0.631847	0.529991	0.620296	0.610352	0.651069	0.580403	0.597551	0.60123	0.571352	0.624704	0.606201	0.618334	0.58974	0.594939	0.518124
37	0.923446	0.87968	0.816781	0.839358	0.843561	0.842783	0.845619	0.814204	0.587903	0.639296	0.839796	0.819798	0.732075	0.776354	0.727726	0.683955	0.778439	0.79111	0.664212	0.661075	0.659121	0.656448	0.651571	0.719876	0.736945	0.631355	0.703868
38	0.921456	0.897888	0.863329	0.642745	0.860015	0.855763	0.851259	0.624075	0.620473	0.639388	0.835019	0.796836	0.685869	0.555735	0.714613	0.773979	0.811746	0.776209	0.75038	0.647821	0.677687	0.648558	0.536928	0.538594	0.61724	0.707789	0.691909
39	0.932294	0.852236	0.860402	0.842165	0.743324	0.829443	0.636807	0.795629	0.696543	0.770214	0.687219	0.702824	0.746127	0.672695	0.672319	0.634419	0.735809	0.793991	0.69952	0.682795	0.639843	0.639737	0.586366	0.655767	0.695958	0.64769	0.637704
40	0.91645	0.89492	0.865272	0.806904	0.870057	0.849591	0.797569	0.79997	0.688875	0.84789	0.843895	0.823324	0.808738	0.72416	0.732104	0.651086	0.567264	0.767345	0.573213	0.734031	0.747997	0.629738	0.615727	0.711387	0.748539	0.692475	0.67788
41	0.916031	0.860877	0.766097	0.772887	0.729111	0.785674	0.685856	0.693435	0.722023	0.760125	0.682999	0.714087	0.643506	0.641308	0.620903	0.520706	0.534163	0.576914	0.610782	0.507145	0.543254	0.5832	0.564609	0.557759	0.616631	0.551255	0.541053
42	0.93498	0.901821	0.914645	0.867173	0.871467	0.889094	0.86769	0.854337	0.817663	0.860298	0.864347	0.840904	0.615236	0.707729	0.7243	0.732483	0.675869	0.785393	0.634934	0.685811	0.643989	0.65138	0.68174	0.684078	0.720586	0.630538	0.649685
43	0.92751	0.903393	0.874194	0.787899	0.840449	0.850417	0.822053	0.777556	0.739534	0.830176	0.826478	0.771862	0.802367	0.777658	0.699797	0.675437	0.634546	0.728347	0.601817	0.636744	0.665428	0.657688	0.672808	0.689558	0.748377	0.745991	0.717124
44	0.931493	0.90455	0.875213	0.848687	0.884628	0.861585	0.589372	0.657178	0.711119	0.851622	0.847009	0.822049	0.772821	0.726968	0.629676	0.745736	0.810191	0.814651	0.820519	0.728257	0.767551	0.685084	0.636798	0.741494	0.693692	0.741401	0.733952
45	0.935123	0.825352	0.885093	0.663364	0.785525	0.860364	0.662007	0.80378	0.614881	0.844055	0.839649	0.744606	0.833557	0.657936	0.618708	0.740115	0.733975	0.783664	0.74092	0.644558	0.685236	0.640413	0.685193	0.682066	0.707384	0.658066	0.617329
46	0.928537	0.7564	0.893467	0.731358	0.789476	0.845887	0.579762	0.758533	0.606765	0.80613	0.806015	0.686914	0.643309	0.654927	0.602309	0.642677	0.609438	0.632856	0.623155	0.676741	0.675268	0.657374	0.713562	0.647925	0.670417	0.643076	0.590028
47	0.928817	0.892349	0.887222	0.796055	0.875049	0.855876	0.845361	0.765574	0.694217	0.739588	0.785507	0.74352	0.729778	0.626707	0.691129	0.740338	0.610504	0.630799	0.704668	0.696209	0.696744	0.665131	0.691655	0.638734	0.614072	0.579439	0.576192
48	0.916694	0.866282	0.853264	0.807766	0.840783	0.864551	0.628303	0.825664	0.742691	0.831896	0.826107	0.793661	0.785006	0.789488	0.79501	0.76601	0.716578	0.757117	0.739925	0.663931	0.761632	0.714822	0.670194	0.644809	0.616604	0.544779	0.71819
49	0.937671	0.886038	0.860723	0.821896	0.823	0.840505	0.773986	0.699066	0.728712	0.636858	0.767462	0.733735	0.549711	0.653238	0.753545	0.764404	0.61004	0.686394	0.781538	0.712006	0.709698	0.701706	0.689409	0.659795	0.559072	0.640369	0.681476
50	0.924717	0.873905	0.874245	0.785055	0.843459	0.853118	0.841342	0.795427	0.793878	0.803398	0.822913	0.777763	0.698459	0.766697	0.650033	0.670807	0.632487	0.776271	0.656515	0.666354	0.664837	0.666514	0.646777	0.660993	0.67505	0.641539	0.642501
51	0.932091	0.863183	0.899757	0.731717	0.797128	0.88343	0.836588	0.825876	0.795888	0.86368	0.848261	0.815285	0.804708	0.793001	0.618083	0.762004	0.699123	0.787444	0.663084	0.683045	0.668342	0.636727	0.684594	0.697679	0.714002	0.690267	0.657473
52	0.927621	0.873977	0.875988	0.837892	0.875969	0.863417	0.814814	0.787579	0.647646	0.793742	0.819849	0.813219	0.826173	0.747831	0.781248	0.746781	0.706232	0.77069	0.793499	0.69544	0.697106	0.716262	0.726975	0.669083	0.706697	0.72021	0.690354
53	0.922157	0.884155	0.888586	0.635949	0.864838	0.875886	0.827501	0.765782	0.749128	0.775421	0.81384	0.815449	0.628303	0.655569	0.65125	0.702849	0.735394	0.780735	0.666658	0.572868	0.635629	0.607851	0.673392	0.732649	0.728204	0.701816	0.669898
54	0.929129	0.903602	0.857129	0.842791	0.818491	0.816019	0.799948	0.800046	0.680093	0.677494	0.786173	0.777563	0.672075	0.740527	0.736198	0.679341	0.639957	0.715869	0.617752	0.640628	0.631107	0.661356	0.693253	0.656608	0.692779	0.668786	0.711006
55	0.93576	0.907547	0.856024	0.850053	0.869933	0.847151	0.764927	0.764307	0.722177	0.794588	0.793435	0.762649	0.695269	0.761961	0.647012	0.626654	0.602964	0.788273	0.678918	0.658438	0.716501	0.664475	0.63788	0.748932	0.686422	0.745263	0.727608
56	0.93302	0.857664	0.778665	0.787869	0.833976	0.799845	0.695823	0.65773	0.705743	0.716105	0.611611	0.604924	0.632743	0.548565	0.636105	0.648189	0.634151	0.645794	0.631641	0.609199	0.620296	0.606625	0.623708	0.634069	0.626354	0.557897	0.625705
57	0.912879	0.860725	0.831102	0.806413	0.686027	0.814124	0.749773	0.604163	0.746536	0.74986	0.767468	0.721066	0.602794	0.497997	0.673908	0.649055	0.621333	0.770575	0.630658	0.559417	0.629768	0.642008	0.664596	0.712609	0.707963	0.603758	0.616712
58	0.913896	0.871121	0.859449	0.65666	0.818636	0.806088	0.817369	0.768716	0.75693	0.632705	0.811096	0.732757	0.591773	0.678558	0.684208	0.717195	0.672518	0.607402	0.6331	0.593865	0.603404	0.653459	0.681378	0.616163	0.630944	0.694434	0.666117
59	0.91568	0.860609	0.860188	0.854392	0.786232	0.875976	0.800326	0.721259	0.688917	0.804745	0.738413	0.71633	0.643158	0.762163	0.650312	0.59515	0.663345	0.742208	0.627532	0.709524	0.609018	0.649259	0.694735	0.717466	0.704967	0.642426	0.669102
60	0.920315	0.882701	0.885733	0.795471	0.856272	0.866115	0.779767	0.824961	0.681163	0.621878	0.841495	0.827686	0.712196	0.685678	0.791978	0.684207	0.717113	0.694682	0.746594	0.802174	0.690414	0.695763	0.685761	0.660227	0.68471	0.652218	0.699328
61	0.919938	0.880923	0.881144	0.827009	0.842273	0.870611	0.594682	0.75583	0.702366	0.846721	0.643598	0.718614	0.797562	0.757724	0.696738	0.628325	0.693389	0.751711	0.730052	0.682199	0.715193	0.710912	0.730374	0.757008	0.705227	0.676106	0.640413
62	0.927326	0.88867	0.90229	0.73499	0.80214	0.84291	0.653194	0.804978	0.646524	0.838086	0.855113	0.832081	0.78408	0.755941	0.604459	0.764834	0.706567	0.755544	0.743549	0.62294	0.64252	0.6451	0.704398	0.6639	0.747485	0.656458	0.692335
63	0.928527	0.895178	0.872479	0.828114	0.844342	0.852047	0.842684	0.675562	0.738549	0.813206	0.80258	0.734392	0.716647	0.576507	0.717646	0.764408	0.691373	0.677016	0.563608	0.586127	0.667241	0.630786	0.671241	0.699179	0.656773	0.656032	0.711732
64	0.936507	0.898233	0.910823	0.764333	0.849484	0.878946	0.829584	0.862278	0.77217	0.828614	0.840426	0.846818	0.83813	0.772028	0.782777	0.702898	0.631777	0.779482	0.69312	0.668047	0.71212	0.730977	0.686988	0.726856	0.751041	0.703986	0.740049
65	0.923475	0.875406	0.83825	0.85605	0.875315	0.796851	0.842703	0.714203	0.637527	0.651287	0.835656	0.757926	0.763517	0.586146	0.795058	0.690139	0.645084	0.674102	0.718548	0.64544	0.692074	0.601044	0.604933	0.573498	0.667396	0.617181	0.622894
66	0.926204	0.816594	0.830854	0.647147	0.826845	0.820774	0.799282	0.815801	0.605684	0.790178	0.815125	0.756706	0.733799	0.728922	0.631307	0.668822	0.720981	0.76048	0.654399	0.626298	0.650224	0.690012	0.711637	0.686893	0.621032	0.640644	0.632202
67	0.929775	0.890703	0.894606	0.834861	0.870603	0.87787	0.876302	0.824285	0.786369	0.829069	0.851663	0.748417	0.743251	0.826938	0.756422	0.636965	0.668548	0.803174	0.643505	0.65151	0.612356	0.616668	0.636691	0.652676	0.708779	0.65304	0.630817
68	0.92993	0.899498	0.857315	0.86883	0.786641	0.872122	0.802299	0.694153	0.699583	0.838592	0.82701	0.788133	0.818011	0.713481	0.646491	0.597301	0.66326	0.775841	0.772839	0.676412	0.696204	0.656003	0.621344	0.734804	0.755882	0.709269	0.730578
69	0.926759	0.839538	0.88108	0.6533	0.819554	0.832705	0.825035	0.78792	0.706738	0.739216	0.817322	0.799389	0.701872	0.667541	0.63781	0.7497	0.626266	0.612723	0.679721	0.67049	0.709022	0.633029	0.700408	0.660602	0.618724	0.596596	0.599523
70	0.909808	0.839196	0.864962	0.656313	0.776599	0.836238	0.806775	0.647644	0.683065	0.616875	0.784149	0.768822	0.704709	0.597681	0.584474	0.669833	0.595733	0.708342	0.684101	0.5979	0.64806	0.680903	0.703466	0.678049	0.639434	0.626829	0.583249
71	0.927331	0.894695	0.869408	0.814827	0.723174	0.832357	0.565407	0.75841	0.792159	0.816931	0.800887	0.729261	0.759623	0.703765	0.555531	0.531979	0.700789	0.758882	0.660265	0.687538	0.649782	0.639629	0.642927	0.665525	0.647394	0.729297	0.707975
72	0.930608	0.889434	0.89183	0.71974	0.807861	0.838417	0.845474	0.78745	0.761804	0.823852	0.831298	0.774486	0.596724	0.667802	0.625242	0.739004	0.668267	0.612466	0.672905	0.708755	0.643219	0.650213	0.670918	0.676409	0.68706	0.623178	0.577156
73	0.927806	0.90489	0.839394	0.86002	0.781501	0.836998	0.61597	0.718805	0.804906	0.830224	0.796808	0.748986	0.807595	0.682645	0.567826	0.587604	0.594304	0.787662	0.731779	0.761796	0.622535	0.69376	0.684945	0.734742	0.664587	0.654227	0.677707
74	0.906702	0.828942	0.834122	0.620157	0.797799	0.790668	0.812299	0.757436	0.554505	0.710696	0.778463	0.601183	0.580361	0.613636	0.674885	0.710402	0.635895	0.623915	0.646681	0.678003	0.701839	0.662724	0.686513	0.652096	0.567165	0.589506	0.595607
75	0.913335	0.853417	0.874696	0.735704	0.831805	0.845831	0.782826	0.791032	0.76602	0.791969	0.777468	0.757009	0.617	0.742543	0.61976	0.67737	0.728905	0.766156	0.662443	0.628414	0.658363	0.684442	0.66718	0.650898	0.6715	0.63364	0.683894
76	0.935208	0.897583	0.899066	0.821623	0.874573	0.886767	0.87502	0.713207	0.719149	0.819053	0.867202	0.830988	0.652126	0.649128	0.775126	0.789303	0.76067	0.778579	0.763764	0.714792	0.699948	0.709324	0.776616	0.739157	0.796692	0.7143	0.691348
77	0.92857	0.875043	0.900816	0.775884	0.867826	0.882638	0.873603	0.781724	0.7784	0.627213	0.85094	0.823736	0.767894	0.536478	0.658446	0.757185	0.770707	0.772559	0.755677	0.638172	0.681215	0.663001	0.730129	0.720796	0.742156	0.642656	0.696383
78	0.928102	0.879726	0.876393	0.871621	0.854763	0.875716	0.60748	0.690272	0.723928	0.627623	0.864616	0.775173	0.675006	0.68757	0.783274	0.706244	0.66468	0.65917	0.713956	0.73655	0.755033	0.661857	0.648503	0.649933	0.662254	0.682884	0.685383
79	0.927593	0.902892	0.862371	0.828557	0.864939	0.834695	0.828483	0.751389	0.666924	0.649381	0.839076	0.816615	0.696257	0.605003	0.804851	0.717481	0.677408	0.676937	0.673904	0.781025	0.71322	0.649549	0.668189	0.643769	0.647198	0.645619	0.721591
80	0.928457	0.851614	0.875977	0.818115	0.672004	0.862562	0.853442	0.82481	0.77625	0.815653	0.850651	0.728805	0.759136	0.781448	0.672077	0.622118	0.773065	0.731352	0.646895	0.681458	0.67039	0.741814	0.702758	0.693237	0.69376	0.653503	0.716497
81	0.915541	0.698367	0.772295	0.660718	0.672303	0.807588	0.780494	0.575005	0.650606	0.590716	0.580839	0.708541	0.609822	0.446059	0.5266	0.561788	0.59888	0.653766	0.57212	0.59208	0.569423	0.639138	0.567492	0.611864	0.639754	0.580004	0.584931
82	0.910957	0.863266	0.865574	0.815292	0.856228	0.848829	0.613926	0.708427	0.682471	0.82701	0.804958	0.744427	0.795797	0.760719	0.706578	0.68151	0.684748	0.736844	0.783209	0.736076	0.735257	0.642526	0.642078	0.62585	0.660407	0.597896	0.590711
83	0.928433	0.862273	0.875167	0.654498	0.717024	0.826587	0.823901	0.78179	0.628305	0.786832	0.823698	0.724617	0.679381	0.583914	0.663103	0.759408	0.645038	0.584785	0.670666	0.640144	0.643737	0.612484	0.661222	0.609239	0.664138	0.536545	0.559745
84	0.931035	0.875002	0.850682	0.832116	0.853122	0.810407	0.793106	0.835113	0.766401	0.783259	0.779473	0.682918	0.773706	0.745739	0.693453	0.664589	0.659968	0.730486	0.689388	0.682372	0.706759	0.707492	0.691783	0.639166	0.649688	0.626273	0.661389
85	0.913012	0.850531	0.686647	0.630733	0.8315	0.785449	0.762606	0.683468	0.656207	0.629076	0.657955	0.713758	0.693895	0.570283	0.657918	0.620418	0.569727	0.676593	0.653946	0.685314	0.629167	0.588021	0.550694	0.62999	0.62426	0.609266	0.613501
86	0.925766	0.851873	0.744624	0.812166	0.719538	0.791851	0.59983	0.717658	0.638729	0.745016	0.682287	0.696649	0.756637	0.638448	0.668796	0.583395	0.609273	0.652434	0.726245	0.662266	0.709204	0.661336	0.633471	0.699188	0.618535	0.55798	0.653482
87	0.934606	0.890985	0.900958	0.884391	0.885074	0.883814	0.641109	0.809534	0.73425	0.845241	0.818904	0.74521	0.806818	0.81061	0.787191	0.659342	0.654779	0.805024	0.708151	0.756523	0.733263	0.737281	0.720859	0.714619	0.694694	0.676768	0.681542
88	0.912299	0.89904	0.832783	0.806199	0.830157	0.817959	0.616449	0.676061	0.745496	0.775504	0.734276	0.679258	0.622816	0.692389	0.642642	0.558127	0.53808	0.572153	0.564358	0.551125	0.50987	0.560083	0.574963	0.654868	0.618398	0.527338	0.546269
89	0.93497	0.920012	0.8666	0.80734	0.87655	0.849464	0.857213	0.866138	0.710539	0.764405	0.842771	0.846063	0.791191	0.7461	0.797565	0.77012	0.691922	0.675912	0.766192	0.660153	0.730419	0.763474	0.737175	0.676418	0.664996	0.745564	0.788301
90	0.920071	0.83117	0.755085	0.806809	0.830248	0.770473	0.669906	0.726907	0.639241	0.69713	0.650543	0.624324	0.592077	0.573804	0.512101	0.465468	0.526622	0.614874	0.509308	0.529442	0.507339	0.504451	0.524097	0.693745	0.62167	0.621857	0.603384
91	0.9261	0.886806	0.871187	0.87691	0.862732	0.878616	0.850158	0.714444	0.697619	0.656315	0.848661	0.81549	0.765618	0.815688	0.79795	0.717413	0.697617	0.728396	0.707278	0.698924	0.734204	0.67789	0.687353	0.743281	0.629761	0.65104	0.687152
92	0.912302	0.896416	0.897703	0.861008	0.860706	0.865669	0.858875	0.658414	0.781409	0.819228	0.838278	0.798258	0.736673	0.7037	0.802225	0.744575	0.72066	0.73558	0.719124	0.685462	0.725988	0.706889	0.760425	0.755009	0.75053	0.685672	0.697888
93	0.915376	0.869291	0.86372	0.791141	0.81728	0.855701	0.589108	0.756726	0.698582	0.787224	0.751836	0.692053	0.79462	0.765157	0.623651	0.572902	0.687477	0.751299	0.69901	0.753483	0.707208	0.731536	0.684438	0.676496	0.760213	0.689043	0.683171
94	0.924716	0.843815	0.891909	0.728665	0.788368	0.858415	0.820399	0.79966	0.834656	0.871552	0.860561	0.834228	0.805466	0.772117	0.656523	0.73244	0.693594	0.725377	0.728576	0.711601	0.683238	0.719111	0.664721	0.71074	0.663361	0.626993	0.640758
95	0.918288	0.892967	0.827588	0.802692	0.787092	0.796748	0.615309	0.668971	0.708323	0.710917	0.726814	0.662998	0.616496	0.505764	0.667318	0.601481	0.604915	0.613948	0.585264	0.564533	0.573129	0.549774	0.582172	0.648363	0.623881	0.589186	0.570971
96	0.927152	0.846646	0.883809	0.756023	0.783942	0.839943	0.834785	0.685872	0.674232	0.621925	0.814864	0.72933	0.611658	0.525135	0.725842	0.754026	0.565577	0.617762	0.642606	0.566612	0.637231	0.630363	0.653519	0.67827	0.630071	0.645336	0.638959
97	0.928939	0.90212	0.893166	0.788044	0.857112	0.846722	0.590071	0.759372	0.816003	0.840154	0.838506	0.804211	0.833927	0.675461	0.777377	0.663162	0.627947	0.805482	0.734882	0.736943	0.737802	0.643887	0.650186	0.717285	0.653615	0.729676	0.722782
98	0.92303	0.629622	0.833896	0.705324	0.766124	0.834522	0.640007	0.715665	0.631625	0.791993	0.645982	0.698094	0.77819	0.632404	0.616351	0.565626	0.589957	0.67163	0.603516	0.561166	0.583569	0.551943	0.642811	0.677442	0.625318	0.705981	0.613919
99	0.936467	0.88577	0.7353	0.831621	0.80098	0.817312	0.604236	0.662285	0.699056	0.654074	0.636241	0.728799	0.555259	0.588103	0.642149	0.689252	0.649632	0.729223	0.598144	0.583577	0.520211	0.525009	0.578204	0.595671	0.558122	0.567062	0.614041
100	0.933658	0.862606	0.732686	0.791405	0.798909	0.676457	0.593326	0.613919	0.732552	0.574447	0.567106	0.654362	0.774604	0.662108	0.596986	0.646823	0.588396	0.631881	0.651448	0.588072	0.586816	0.648088	0.627353	0.625604	0.602559	0.614248	0.669537

### Sheet: TpD
	2 clusters	3 clusters	4 clusters	5 clusters	6 clusters	7 clusters	8 clusters	9 clusters	10 clusters	11 clusters	12 clusters	13 clusters	14 clusters	15 clusters	16 clusters	17 clusters	18 clusters	19 clusters	20 clusters	21 clusters	22 clusters	23 clusters	24 clusters	25 clusters	26 clusters	27 clusters	28 clusters
TpD	2.09887e-06	2.44449e-05	6.19489e-05	0.001426	0.00177669	0.00166055	0.0079786	0.00738884	0.0541442	0.00256904	0.00331674	0.00441555	0.0111261	0.217004	0.013105	0.158043	0.162209	0.0113592	0.0177859	0.0463092	0.0128489	0.0548937	0.100276	0.0257618	0.0385617	0.156196	0.119961
