## Supplementary material for "Prior-guided Individualized Thalamic Parcellation based on Local Diffusion Characteristics using Deep Learning": Supplementary sheet 4 clustering goodness ttest.xlsx

### Sheet: silhouette_ttest
silhouette_ttest	t	p
PG_3t_7 vs. GR_3t_7	34.413	1.0032e-85
PG_3t_7 vs. CL_3t_7	19.5309	3.8267e-48
PG_3t_12 vs. GR_3t_12	22.8766	1.2952e-57
PG_3t_12 vs. CL_3t_12	14.6026	2.6431e-33
PG_7t_7 vs. GR_7t_7	38.9416	4.9407e-95
PG_7t_7 vs. CL_7t_7	11.1297	1.107e-22
PG_7t_12 vs. GR_7t_12	19.8635	4.13e-49
PG_7t_12 vs. CL_7t_12	14.773	7.91e-34
PG_test_7 vs. GR_test_7	20.2528	3.01e-28
PG_test_7 vs. CL_test_7	12.3544	5.2288e-18
PG_test_12 vs. GR_test_12	13.5814	8.1949e-20
PG_test_12 vs. CL_test_12	9.9159	3.5253e-14
PG_retest_7 vs. GR_retest_7	12.5106	3.0483e-18
PG_retest_7 vs. CL_retest_7	8.1022	3.6763e-11
PG_retest_12 vs. GR_retest_12	11.0084	6.2212e-16
PG_retest_12 vs. CL_retest_12	8.764	2.8316e-12
